# An optimized and robust workflow for quantifying the canonical histone ubiquitination marks H2AK119ub and H2BK120ub by LC-MS/MS

**DOI:** 10.1101/2024.06.11.596744

**Authors:** Mariana Lopes, Peder J. Lund, Benjamin A. Garcia

## Abstract

The eukaryotic genome is packaged around histone proteins, which are subject to a myriad of post-translational modifications. By controlling DNA accessibility and the recruitment of protein complexes that mediate chromatin-related processes, these modifications constitute a key mechanism of epigenetic regulation. Since mass spectrometry can easily distinguish between these different modifications, it has become an essential technique in deciphering the histone code. Although robust LC-MS/MS methods are available to analyze modifications on the histone N-terminal tails, routine methods for characterizing ubiquitin marks on histone C-terminal regions, especially H2AK119ub, are less robust. Here we report the development of a simple workflow for the detection and improved quantification of the canonical histone ubiquitination marks H2AK119ub and H2BK120ub. The method entails a fully tryptic digestion of acid-extracted histones followed by derivatization with heavy or light propionic anhydride. A pooled sample is then spiked into oppositely labeled single samples as a reference channel for relative quantification, and data is acquired using PRM-based nanoLC-MS/MS. We validated our approach with synthetic peptides as well as treatments known to modulate the levels of H2AK119ub and H2BK120ub. This new method complements existing histone workflows, largely focused on the lysine-rich N-terminal regions, by extending modification analysis to other sequence contexts.
