## Supplemental Tables 1-3 for "An optimized and robust workflow for quantifying the canonical histone ubiquitination marks H2AK119ub and H2BK120ub by LC-MS/MS"

### Sheet: Table01_SyntheticUbPeptides
AQUA ID	Protein	Start Residue	End Residue	Protein Ub Site	Sequence	Peptide GG Site	Heavy Isotope Labels	Monoisotopic Mass
11437	H2B1J, H2B1K, H2BFS	118	126	121	AV*TK[gg]YTSAK	K4	V2 (13C5, 15N)	1087.59
11431	H2B1A+	119	127	122	AV*TK[gg]YTSSK	K4	V2 (13C5, 15N)	1103.59
11428	H2B1A+	111	127	122	HAVSEGTKAV*TK[gg]YTSSK	K12	V10 (13C5, 15N)	1912.99
11424	H2AX	120	128	120	K[gg]TSATVGP*K	K1	P8 (13C5, 15N)	1007.57
11427	H2A1+	101	126	120	VTIAQGGVLPNIQAVLLP*KK[gg]TESHHK	K20	P18 (13C5, 15N)	2897.65
11425	H2A1, H2A1A+	101	120	119	VTIAQGGVLPNIQAVLLP*K[gg]K	K19	P18 (13C5, 15N)	2178.31
11426	H2A1,H2A1A+	101	120	120	VTIAQGGVLPNIQAVLL*P*KK[gg]	K20	L17 (13C6, 15N), P18 (13C5, 15N)	2185.33
11440	H2A1A, H2A2B, H2AX	97	120	119	LLGGVTIAQGGVLPNIQAVLLP*K[gg]K	K23	P22 (13C5, 15N)	2518.53
11441	H2A1A, H2A2B, H2AX	97	120	120	LLGGVTIAQGGVLPNIQAVLL*P*KK[gg]	K24	L21 (13C6, 15N), P22 (13C5, 15N)	2525.54
11442	H2AX	97	128	119	LLGGVTIAQGGVLPNIQAVLLPK[gg]K[gg]TSATVGP*K	K23+K24	P31 (13C5, 15N)	3373.97

### Sheet: Table02_UbInclusionList
m/z	z	Polarity	Annotation
500.782	2	Positive	A[+56.026215]GLQFPVGR (light)
503.298	2	Positive	A[+56.026215]GLQFPVGR (heavy)
574.788	2	Positive	K[+226.095357]TESHHK[+56.026215] (light)
582.335	2	Positive	K[+226.095357]TESHHK[+56.026215] (heavy)
506.259	2	Positive	K[+226.095357]TESHK[+56.026215] (light)
513.806	2	Positive	K[+226.095357]TESHK[+56.026215] (heavy)
640.828	2	Positive	Q[+56.026215]VHPDTGISSK[+56.026215] (light)
645.859	2	Positive	Q[+56.026215]VHPDTGISSK[+56.026215] (heavy)
533.331	2	Positive	L[+56.026215]LLPGELAK[+56.026215] (light)
538.363	2	Positive	L[+56.026215]LLPGELAK[+56.026215] (heavy)
470.74	2	Positive	H[+56.026215]AVSEGTK[+56.026215] (light)
475.772	2	Positive	H[+56.026215]AVSEGTK[+56.026215] (heavy)
633.832	2	Positive	A[+56.026215]VTK[+170.069142]YTSSK[+56.026215] (light)
641.38	2	Positive	A[+56.026215]VTK[+170.069142]YTSSK[+56.026215] (heavy)
625.835	2	Positive	A[+56.026215]VTK[+170.069142]YTSAK[+56.026215] (light)
633.382	2	Positive	A[+56.026215]VTK[+170.069142]YTSAK[+56.026215] (heavy)

### Sheet: Table03_TransitionList
Precursor m/z	Product m/z	Modified Sequence	Protein	Ion	Isotope
500.782	703.389	A[+56.026215]GLQFPVGR	H2A_total_HUMAN	y6	light
500.782	575.33	A[+56.026215]GLQFPVGR	H2A_total_HUMAN	y5	light
500.782	428.262	A[+56.026215]GLQFPVGR	H2A_total_HUMAN	y4	light
500.782	331.209	A[+56.026215]GLQFPVGR	H2A_total_HUMAN	y3	light
500.782	232.14	A[+56.026215]GLQFPVGR	H2A_total_HUMAN	y2	light
500.782	185.092	A[+56.026215]GLQFPVGR	H2A_total_HUMAN	b2	light
500.782	298.176	A[+56.026215]GLQFPVGR	H2A_total_HUMAN	b3	light
503.298	703.389	A[+56.026215]GLQFPVGR	H2A_total_HUMAN	y6	heavy
503.298	575.33	A[+56.026215]GLQFPVGR	H2A_total_HUMAN	y5	heavy
503.298	428.262	A[+56.026215]GLQFPVGR	H2A_total_HUMAN	y4	heavy
503.298	331.209	A[+56.026215]GLQFPVGR	H2A_total_HUMAN	y3	heavy
503.298	232.14	A[+56.026215]GLQFPVGR	H2A_total_HUMAN	y2	heavy
503.298	190.123	A[+56.026215]GLQFPVGR	H2A_total_HUMAN	b2	heavy
503.298	303.208	A[+56.026215]GLQFPVGR	H2A_total_HUMAN	b3	heavy
574.788	794.379	K[+226.095357]TESHHK[+56.026215]	H2A_K119ub_SHHK_HUMAN	y6	light
574.788	693.331	K[+226.095357]TESHHK[+56.026215]	H2A_K119ub_SHHK_HUMAN	y5	light
574.788	564.289	K[+226.095357]TESHHK[+56.026215]	H2A_K119ub_SHHK_HUMAN	y4	light
574.788	477.257	K[+226.095357]TESHHK[+56.026215]	H2A_K119ub_SHHK_HUMAN	y3	light
574.788	340.198	K[+226.095357]TESHHK[+56.026215]	H2A_K119ub_SHHK_HUMAN	y2	light
574.788	456.245	K[+226.095357]TESHHK[+56.026215]	H2A_K119ub_SHHK_HUMAN	b2	light
582.335	799.411	K[+226.095357]TESHHK[+56.026215]	H2A_K119ub_SHHK_HUMAN	y6	heavy
582.335	698.363	K[+226.095357]TESHHK[+56.026215]	H2A_K119ub_SHHK_HUMAN	y5	heavy
582.335	569.32	K[+226.095357]TESHHK[+56.026215]	H2A_K119ub_SHHK_HUMAN	y4	heavy
582.335	482.288	K[+226.095357]TESHHK[+56.026215]	H2A_K119ub_SHHK_HUMAN	y3	heavy
582.335	345.229	K[+226.095357]TESHHK[+56.026215]	H2A_K119ub_SHHK_HUMAN	y2	heavy
582.335	466.308	K[+226.095357]TESHHK[+56.026215]	H2A_K119ub_SHHK_HUMAN	b2	heavy
506.259	657.32	K[+226.095357]TESHK[+56.026215]	H2A_K119ub_SHK_HUMAN	y5	light
506.259	556.273	K[+226.095357]TESHK[+56.026215]	H2A_K119ub_SHK_HUMAN	y4	light
506.259	427.23	K[+226.095357]TESHK[+56.026215]	H2A_K119ub_SHK_HUMAN	y3	light
506.259	340.198	K[+226.095357]TESHK[+56.026215]	H2A_K119ub_SHK_HUMAN	y2	light
513.806	662.352	K[+226.095357]TESHK[+56.026215]	H2A_K119ub_SHK_HUMAN	y5	heavy
513.806	561.304	K[+226.095357]TESHK[+56.026215]	H2A_K119ub_SHK_HUMAN	y4	heavy
513.806	432.261	K[+226.095357]TESHK[+56.026215]	H2A_K119ub_SHK_HUMAN	y3	heavy
513.806	345.229	K[+226.095357]TESHK[+56.026215]	H2A_K119ub_SHK_HUMAN	y2	heavy
640.828	377.203	Q[+56.026215]VHPDTGISSK[+56.026215]	H2B_total_HUMAN	y3	light
640.828	290.171	Q[+56.026215]VHPDTGISSK[+56.026215]	H2B_total_HUMAN	y2	light
640.828	284.16	Q[+56.026215]VHPDTGISSK[+56.026215]	H2B_total_HUMAN	b2	light
640.828	421.219	Q[+56.026215]VHPDTGISSK[+56.026215]	H2B_total_HUMAN	b3	light
640.828	734.347	Q[+56.026215]VHPDTGISSK[+56.026215]	H2B_total_HUMAN	b6	light
640.828	791.368	Q[+56.026215]VHPDTGISSK[+56.026215]	H2B_total_HUMAN	b7	light
640.828	904.452	Q[+56.026215]VHPDTGISSK[+56.026215]	H2B_total_HUMAN	b8	light
645.859	382.234	Q[+56.026215]VHPDTGISSK[+56.026215]	H2B_total_HUMAN	y3	heavy
645.859	295.202	Q[+56.026215]VHPDTGISSK[+56.026215]	H2B_total_HUMAN	y2	heavy
645.859	289.192	Q[+56.026215]VHPDTGISSK[+56.026215]	H2B_total_HUMAN	b2	heavy
645.859	426.251	Q[+56.026215]VHPDTGISSK[+56.026215]	H2B_total_HUMAN	b3	heavy
645.859	739.378	Q[+56.026215]VHPDTGISSK[+56.026215]	H2B_total_HUMAN	b6	heavy
645.859	796.4	Q[+56.026215]VHPDTGISSK[+56.026215]	H2B_total_HUMAN	b7	heavy
645.859	909.484	Q[+56.026215]VHPDTGISSK[+56.026215]	H2B_total_HUMAN	b8	heavy
533.331	670.377	L[+56.026215]LLPGELAK[+56.026215]	H2B_total_HUMAN	y6	light
533.331	387.26	L[+56.026215]LLPGELAK[+56.026215]	H2B_total_HUMAN	y3	light
533.331	274.176	L[+56.026215]LLPGELAK[+56.026215]	H2B_total_HUMAN	y2	light
533.331	283.202	L[+56.026215]LLPGELAK[+56.026215]	H2B_total_HUMAN	b2	light
538.363	675.408	L[+56.026215]LLPGELAK[+56.026215]	H2B_total_HUMAN	y6	heavy
538.363	392.292	L[+56.026215]LLPGELAK[+56.026215]	H2B_total_HUMAN	y3	heavy
538.363	279.208	L[+56.026215]LLPGELAK[+56.026215]	H2B_total_HUMAN	y2	heavy
538.363	288.233	L[+56.026215]LLPGELAK[+56.026215]	H2B_total_HUMAN	b2	heavy
470.74	361.208	H[+56.026215]AVSEGTK[+56.026215]	H2B_total_HUMAN	y3	light
470.74	304.187	H[+56.026215]AVSEGTK[+56.026215]	H2B_total_HUMAN	y2	light
470.74	265.13	H[+56.026215]AVSEGTK[+56.026215]	H2B_total_HUMAN	b2	light
470.74	364.198	H[+56.026215]AVSEGTK[+56.026215]	H2B_total_HUMAN	b3	light
470.74	451.23	H[+56.026215]AVSEGTK[+56.026215]	H2B_total_HUMAN	b4	light
470.74	637.294	H[+56.026215]AVSEGTK[+56.026215]	H2B_total_HUMAN	b6	light
475.772	366.24	H[+56.026215]AVSEGTK[+56.026215]	H2B_total_HUMAN	y3	heavy
475.772	309.218	H[+56.026215]AVSEGTK[+56.026215]	H2B_total_HUMAN	y2	heavy
475.772	270.161	H[+56.026215]AVSEGTK[+56.026215]	H2B_total_HUMAN	b2	heavy
475.772	369.229	H[+56.026215]AVSEGTK[+56.026215]	H2B_total_HUMAN	b3	heavy
475.772	456.261	H[+56.026215]AVSEGTK[+56.026215]	H2B_total_HUMAN	b4	heavy
475.772	642.325	H[+56.026215]AVSEGTK[+56.026215]	H2B_total_HUMAN	b6	heavy
633.832	290.171	A[+56.026215]VTK[+170.069142]YTSSK[+56.026215]	H2B_K120ub_SSK_HUMAN	y2	light
633.832	128.071	A[+56.026215]VTK[+170.069142]YTSSK[+56.026215]	H2B_K120ub_SSK_HUMAN	b1	light
633.832	227.139	A[+56.026215]VTK[+170.069142]YTSSK[+56.026215]	H2B_K120ub_SSK_HUMAN	b2	light
641.38	295.202	A[+56.026215]VTK[+170.069142]YTSSK[+56.026215]	H2B_K120ub_SSK_HUMAN	y2	heavy
641.38	133.102	A[+56.026215]VTK[+170.069142]YTSSK[+56.026215]	H2B_K120ub_SSK_HUMAN	b1	heavy
641.38	232.17	A[+56.026215]VTK[+170.069142]YTSSK[+56.026215]	H2B_K120ub_SSK_HUMAN	b2	heavy
625.835	274.176	A[+56.026215]VTK[+170.069142]YTSAK[+56.026215]	H2B_K120ub_SAK_HUMAN	y2	light
625.835	128.071	A[+56.026215]VTK[+170.069142]YTSAK[+56.026215]	H2B_K120ub_SAK_HUMAN	b1	light
625.835	227.139	A[+56.026215]VTK[+170.069142]YTSAK[+56.026215]	H2B_K120ub_SAK_HUMAN	b2	light
633.382	279.208	A[+56.026215]VTK[+170.069142]YTSAK[+56.026215]	H2B_K120ub_SAK_HUMAN	y2	heavy
633.382	133.102	A[+56.026215]VTK[+170.069142]YTSAK[+56.026215]	H2B_K120ub_SAK_HUMAN	b1	heavy
633.382	232.17	A[+56.026215]VTK[+170.069142]YTSAK[+56.026215]	H2B_K120ub_SAK_HUMAN	b2	heavy
